# Schistosomes alter expression of immunomodulatory gene products following *in vivo* praziquantel exposure

**DOI:** 10.1101/2020.01.22.915710

**Authors:** Paul McCusker, Claudia M. Rohr, John D. Chan

## Abstract

Control of the neglected tropical disease schistosomiasis relies almost entirely on praziquantel (PZQ) monotherapy. How PZQ clears parasite infections remains poorly understood. Many studies have examined the effects of PZQ on worms cultured *in vitro*, observing outcomes such as muscle contraction. However, conditions worms are exposed to *in vivo* may vary considerably from *in vitro* experiments given the short half-life of PZQ and the importance of host immune system engagement for drug efficacy in animal models. Here, we investigated the effects of *in vivo* PZQ exposure on *Schistosoma mansoni*. Measurement of pro-apoptotic caspase activation revealed that worm death occurs only after parasites shift from the mesenteric vasculature to the liver, peaking 24 hours after drug treatment. This indicates that PZQ is not directly schistocidal, since the drug’s half-life is ∼2 hours, and focuses attention on parasite interactions with the host immune system following the shift of worms to the liver. RNA-Seq of worms harvested from mouse livers following sub-lethal PZQ treatment revealed drug-evoked changes in the expression of putative immunomodulatory and anticoagulant gene products. Several of these gene products localized to the schistosome esophagus and may be secreted into the host circulation. These include several Kunitz-type protease inhibitors, which are also found in the secretomes of other blood feeding animals. These transcriptional changes may reflect mechanisms of parasite immune-evasion in response to chemotherapy, given the role of complement-mediated attack and the host innate / humoral immune response in parasite elimination. One of these isoforms, SmKI-1, has been shown to exhibit immunomodulatory and anti-coagulant properties. These data provide insight into the effect of *in vivo* PZQ exposure on *S. mansoni*, and the transcriptional response of parasites to the stress of chemotherapy.

**Author Summary:** The disease schistosomiasis is caused by parasitic worms that live within the circulatory system. While this disease infects over 200 million people worldwide, treatment relies almost entirely on one drug, praziquantel, whose mechanism is poorly understood. In this study, we analyzed the effects of praziquantel treatment on the gene expression of parasites harvested from mice treated with praziquantel chemotherapy. Despite the rapid action of the drug on worms *in vitro*, we found that key outcomes *in vivo* (measurement of cell death and changes in gene expression) occurred relatively late (12+ hours after drug administration). We found that worms increased the expression of immunomodulatory gene products in response to praziquantel, including a Kunitz-type protease inhibitor that localized to the worm esophagus and may be secreted to the external host environment. These are an intriguing class of proteins, because they display anti-coagulant and immunomodulatory properties. Up-regulation of these gene products may reflect a parasite mechanism of immune-evasion in response to chemotherapy. This research provides insight into the mechanism of praziquantel by observing the effect of this drug on worms within the context of the host immune system.
