## Supplemental File 4 for "Schistosomes alter expression of immunomodulatory gene products following *in vivo* praziquantel exposure"

### Sheet: Sheet1
Transcript ID	Forward	Reverse	Amplicon Size	Addgene ID
Smp_076320 (myb/sant)	ACACGAAAACAGCCGAGGAT	TGCATCAGTTCCAGCCACAA	786	139359
Smp_195070 (SmTAL5)	CGGTCATTTCGATGCCAACC	TGTCGTCCCTGATTCCAACC	303	139361
Smp_200150	ACGATGTAGTCAGTTTGTTTGGT	TAACTTGTGAGTGCGTGCGT	247	139360
Smp_246770 (cadherin)	AATCCTGAAGAACCGCCAGG	CTGGAACGGAAACACCCTGA	647	139362
Smp_302320 (HSP)	CACGGGAGTGGTACTCATCG	GTTGCTTCTCCAATGACGCC	949	139363
Smp_311670 (SmKI-1)	TCGAAAAGGAAATTCGGACTGC	ACGCTGAGTGGTTTCTGAGT	297	139368
Smp_008660 (gelosin)	TCGAGGTGAAGACATTGGCA	CGCATCCAATTTTTCTCGCCT	799	139375
Smp_214060 (PGK)	CTAAAGCCTGTGTGCCCTGA	AAAACACCCATCGGACCGTT	797	139377
Smp_336990 (meg-2.2)	AACTGTTTGGTGGTCTTCAGC	TTTTTCATTCGTCGATGGCG	200	139378
